# Differential regulation of degradation and immune pathways underlies adaptation of the ectosymbiotic nematode *Laxus oneistus* to oxic-anoxic interfaces

**DOI:** 10.1101/2021.11.11.468236

**Authors:** Gabriela F. Paredes, Tobias Viehboeck, Stephanie Markert, Michaela A. Mausz, Yui Sato, Manuel Liebeke, Lena König, Silvia Bulgheresi

**Author notes:** Address correspondence to Silvia Bulgheresi,. Contributed equally to this work (Lena König, Silvia Bulgheresi).

## Abstract

Eukaryotes may experience oxygen deprivation under both physiological and pathological conditions. Because oxygen shortage leads to a reduction in cellular energy production, all eukaryotes studied so far conserve energy by suppressing their metabolism. However, the molecular physiology of animals that naturally and repeatedly experience anoxia is underexplored. One such animal is the marine nematode *Laxus oneistus*. It thrives, invariably coated by its sulfur-oxidizing symbiont *Candidatus* Thiosymbion oneisti, in anoxic sulfidic or hypoxic sand. Here, transcriptomics and proteomics showed that, whether in anoxia or not, *L. oneistus* mostly expressed genes involved in ubiquitination, energy generation, oxidative stress response, immune response, development, and translation. Importantly, ubiquitination genes were also upregulated when the nematode was subjected to anoxic sulfidic conditions, together with genes involved in autophagy, detoxification and ribosome biogenesis. We hypothesize that these degradation pathways were induced to recycle damaged cellular components (mitochondria) and misfolded proteins into nutrients. Remarkably, when *L. oneistus* was subjected to anoxic sulfidic conditions, lectin and mucin genes were also upregulated, potentially to promote the attachment of its thiotrophic symbiont. Furthermore, the nematode appeared to survive oxygen deprivation by using an alternative electron carrier (rhodoquinone) and acceptor (fumarate), to rewire the electron transfer chain. On the other hand, under hypoxia, genes involved in costly processes (e.g., amino acid biosynthesis, development, feeding, mating) were upregulated, together with the worm’s Toll-like innate immunity pathway and several immune effectors (e.g., Bacterial Permeability Increasing proteins, fungicides).

In conclusion, we hypothesize that, in anoxic sulfidic sand, *L. oneistus* upregulates degradation processes, rewires oxidative phosphorylation and by reinforces its coat of bacterial sulfur-oxidizers. In upper sand layers, instead, it appears to produce broad-range antimicrobials and to exploit oxygen for biosynthesis and development.
