## Supplementary material for "Differential regulation of degradation and immune pathways underlies adaptation of the ectosymbiotic nematode *Laxus oneistus* to oxic-anoxic interfaces": Data S2

### Sheet: RNAseq TOP100-Per category
DataS2. Top 100 gene transcripts and proteins across all conditions. Locus tag in red were found differentially expressed between the AS and H condition.
Locus tag	Top 100 (gene transcripts or proteins)	Functional categories	C. elegans gene homolog (70% coverage, 25% identity) & IN BLUE: BLASTP	BLASTP (70% coverage, 25% identity)	Average Log2TPM (of 16 samples from: A, AS, H, O)	Average %OrgNSAF (of 6 samples from: A and H)	Top 100 Proteins detected in the top100 expressed genes (yes/no)
TRINITY_DN52711_c0_g1_i4_4dedup	gene transcripts	carbohydrate metabolism (glycolysis or gluconeogenesis)	aldo-1	Fructose-bisphosphate aldolase 1 [Trichinella britovi]	10.9241	NA	NA
TRINITY_DN93186_c0_g1_i12_9dedup	gene transcripts	carbohydrate metabolism (glycolysis or gluconeogenesis)	aldo-1	fructose-bisphosphate aldolase class-I [Trichuris suis]	10.4526	NA	NA
TRINITY_DN79428_c0_g2_i1_9dedup	gene transcripts	carbohydrate metabolism (glycolysis or gluconeogenesis)	gpd-3	Glyceraldehyde-3-phosphate dehydrogenase [Meloidogyne graminicola]	10.3697	NA	NA
TRINITY_DN52430_c0_g1_i2_4dedup	gene transcripts	carbohydrate metabolism (glycolysis or gluconeogenesis)	enol-1	enolase [Steinernema feltiae]	10.2618	NA	NA
TRINITY_DN51770_c0_g1_i2_4dedup	gene transcripts	carbohydrate metabolism (TCA, gluconeogenesis, anaerobic metabolism in response to hypoxia)	mdh-1	malate dehydrogenase [Trichuris trichiura]	10.1423	NA	NA
TRINITY_DN94483_c1_g2_i4_9dedup	gene transcripts	carbohydrate metabolis (gluconeogenesis and/or superpathway of glyoxylate cycle and fatty acid degradation and or anaerobic metabolism in response to hypoxia)	pck-2-2	Phosphoenolpyruvate carboxykinase [GTP] [Toxocara canis]	10.0744	NA	NA
TRINITY_DN54139_c0_g2_i2_4dedup	gene transcripts	carbohydrate metabolis (gluconeogenesis and/or superpathway of glyoxylate cycle and fatty acid degradation and or anaerobic metabolism in response to hypoxia)	pck-2-1	Phosphoenolpyruvate carboxykinase [GTP] [Toxocara canis]	10.2927	NA	NA
TRINITY_DN54403_c1_g1_i1_4dedup	gene transcripts	cytoskeleton/locomotion/nervoyus system: cytoskeleton (microtubukes), nervous system (normal male mating and touch), cell cycle (division),	tbb-4	Tubulin beta chain [Fasciola hepatica]	10.2499	NA	NA
TRINITY_DN93177_c0_g1_i6_9dedup	gene transcripts	cytoskeleton/locomotion/nervoyus system: cytoskeleton (actin filament bundle assembly)	unc-87	BMA-UNC-87, isoform b [Brugia malayi]	10.5685	NA	NA
TRINITY_DN53608_c0_g1_i2_4dedup	gene transcripts	cytoskeleton/locomotion/nervoyus system: cytoskeleton (mechanical strenght to cells)	ifa-1-1	intermediate filament protein ifa-1 family protein [Trichuris suis]	10.4883	NA	NA
TRINITY_DN34096_c0_g1_i1_4dedup	gene transcripts	cytoskeleton/locomotion/nervoyus system: cytoskeleton, locomotion (muscle contraction)	act-1	actin [Glyphodes caesalis]	10.2828	NA	NA
TRINITY_DN52239_c0_g1_i7_4dedup	gene transcripts	cytoskeleton/locomotion/nervoyus system: cytoskeleton (muscle contraction related but not clear if for locomotion, or egg laying of defecation)	tnt-2	troponin T family protein [Necator americanus]	10.1678	NA	NA
TRINITY_DN94423_c2_g1_i3_9dedup	gene transcripts	cytoskeleton/locomotion/nervoyus system: cytoskeleton (mechanical strenght to cells)	ifb-1	Intermediate filament protein ifb-1	10.1583	NA	NA
TRINITY_DN92572_c0_g2_i1_9dedup	gene transcripts	cytoskeleton/locomotion/nervoyus system: cytoskeleton (motor protein), locomotion	mlc-3	myosin [Loa loa]	10.1362	NA	NA
TRINITY_DN95736_c3_g1_i3_9dedup	gene transcripts	cytoskeleton/locomotion/nervoyus system: cytoskeleton, locomotion (muscle contraction)	unc-54	Myosin-4 [Trichinella sp. T9]	10.0095	NA	NA
TRINITY_DN94755_c1_g1_i4_9dedup	gene transcripts	cytoskeleton/locomotion/nervoyus system: cytoskeleton (mechanical strenght to cells)	ifa-1-2	intermediate filament protein ifa-1 family protein [Trichuris suis]	9.89527	NA	NA
TRINITY_DN54096_c0_g1_i3_4dedup	gene transcripts	cytoskeleton/locomotion/nervoyus system: cytoskeleton (initiation or stabilization of muscle thick filament assembly), locomotion (formation of muscle connections)	unc-15-1	Paramyosin [Caenorhabditis elegans]	11.6465	NA	NA
TRINITY_DN53108_c0_g1_i5_4dedup	gene transcripts	cytoskeleton/locomotion/nervoyus system: cytoskeleton (muscle contraction), locomotion, nervous system (behavior, oviposition = egg laying)	tni-3	Troponin I [Strongyloides ratti]	11.5309	NA	NA
TRINITY_DN52434_c0_g1_i4_4dedup	gene transcripts	cytoskeleton/locomotion/nervoyus system: cytoskeleton, locomotion (muscle contraction), diverse processes (might be involved in embryo development ending in birth or egg hatching)	pat-10-1	pat-10 [Pristionchus pacificus]	11.4862	NA	NA
TRINITY_DN94963_c0_g1_i3_9dedup	gene transcripts	cytoskeleton/locomotion/nervoyus system: cytoskeleton (initiation or stabilization of muscle thick filament assembly), locomotion (formation of muscle connections)	unc-15-2	paramyosin [Dictyocaulus viviparus]	11.4692	NA	NA
TRINITY_DN89057_c0_g3_i1_9dedup	gene transcripts	cytoskeleton/locomotion/nervoyus system: cytoskeleton, diverse processes (might be involved in embryo development ending in birth or egg hatching), locomotion (muscle contraction),	pat-10-2	pat-10 [Pristionchus pacificus]	11.1011	NA	NA
TRINITY_DN91582_c0_g1_i2_9dedup	gene transcripts	cytoskeleton/locomotion/nervoyus system: cytoskeleton, diverse processes, locomotion (muscle contraction),	mlc-2	C. briggsae CBR-MLC-2.2 protein [Caenorhabditis briggsae]	10.97	NA	NA
TRINITY_DN53764_c1_g1_i3_4dedup	gene transcripts	cytoskeleton/locomotion/nervoyus system: cytoskeleton (actin filament organization), nervous system (male behavior, spicule insertion and pharyngeal contractions), locomotion (muscle contraction),	lev-11	tropomyosin [Trichinella spiralis]	10.6817	NA	NA
TRINITY_DN54584_c1_g1_i3_4dedup	gene transcripts	development/cell adhesion: development (autophagy (during normal development)	sqst-1-like	sequestosome-1 [Lacerta agilis]	10.4778	NA	NA
TRINITY_DN93529_c0_g1_i1_9dedup	gene transcripts	development/cell adhesion: development (equired for normal post-embryonic development, molting), cell adhesion (collagen biosynthesis, extracellular matrix formation)	pdi-2	disulfide isomerase [Ostertagia ostertagi]	10.9514	NA	NA
TRINITY_DN95726_c1_g1_i2_9dedup	gene transcripts	development/cell adhesion: development (egg-yolk proteins during embryonic development)	vit-4	Vitellogenin-6 [Toxocara canis]	10.6323	NA	NA
TRINITY_DN85793_c0_g1_i7_9dedup	gene transcripts	development/cell adhesion: development (anatomical structures)	ost-1	Sparc [Trichinella spiralis]	10.604	NA	NA
TRINITY_DN50946_c0_g1_i4_4dedup	gene transcripts	development/cell adhesion: cell adhesion (extracellular matrix organization)	col-96-like	col-109 [Pristionchus pacificus]	11.3082	NA	NA
TRINITY_DN54386_c1_g1_i1_4dedup	gene transcripts	development/cell adhesion: cell adhesion (cell collagen interactions in humans)	ig-h3-like-2	Putative transforming growth factor-beta-induced protein ig-h3	10.6119	NA	NA
TRINITY_DN54667_c1_g1_i1_4dedup	gene transcripts	dietary system	vit-6	vit-6 [Pristionchus pacificus]	11.7601	NA	NA
TRINITY_DN93105_c1_g2_i1_9dedup	gene transcripts	energy generation (complex I)	nduo-4-like	NADH dehydrogenase subunit 4 [Ichthyomyzon unicuspis]	13.4769	NA	NA
TRINITY_DN84338_c0_g1_i3_9dedup	gene transcripts	energy generation, transport,	glb-1-like	Myoglobin [Trichinella nelsoni]	11.318	NA	NA
TRINITY_DN95486_c1_g1_i1_9dedup	gene transcripts	energy generation (mithocondrial)	ctc-1(COI)	cytochrome oxidase subunit 1 [Laxus oneistus]	11.1454	NA	NA
TRINITY_DN90565_c0_g1_i4_9dedup	gene transcripts	energy generation	T02H6.11	Cytochrome b-c1 complex subunit 7 [Trichinella zimbabwensis]	10.1609	NA	NA
TRINITY_DN80200_c0_g1_i1_9dedup	gene transcripts	hypothetical protein	no similarity	hypothetical	10.3029	NA	NA
TRINITY_DN91697_c1_g1_i5_9dedup	gene transcripts	hypothetical protein	no hits	hypothetical protein CAPTEDRAFT_114540 [Capitella teleta]	10.2168	NA	NA
TRINITY_DN86218_c0_g1_i4_9dedup	gene transcripts	hypothetical protein	no hits	protein Spindly-A-like [Branchiostoma floridae]	10.205	NA	NA
TRINITY_DN50063_c1_g1_i1_4dedup	gene transcripts	hypothetical protein	no hits	hypothetical protein FL83_07857 [Caenorhabditis latens	9.95988	NA	NA
TRINITY_DN53753_c0_g1_i9_4dedup	gene transcripts	hypothetical protein	no hits	alpha-crystallin A chain [Tetranychus urticae]	9.91696	NA	NA
TRINITY_DN88943_c1_g1_i2_9dedup	gene transcripts	hypothetical protein	unc-52-like	PREDICTED: MAM and LDL-receptor class A domain-containing protein 1 isoform X2 [Macaca fascicularis]	9.86023	NA	NA
TRINITY_DN16991_c0_g1_i1_9dedup	gene transcripts	hypothetical protein	no hits	hypothetical protein FO519_001990 [Halicephalobus sp. NKZ332]	9.85387	NA	NA
TRINITY_DN58251_c0_g1_i1_9dedup	gene transcripts	immune response (gram +)	Lysozyme-like protein 5	Lysozyme-like domain protein	11.117	NA	NA
TRINITY_DN94156_c1_g1_i2_9dedup	gene transcripts	immune response (Lectin)	lec-3	galactoside-binding lectin [Trichuris suis]	10.4391	NA	NA
TRINITY_DN90743_c0_g1_i2_9dedup	gene transcripts	phosphatase	acp-7-like	putative Testicular acid phosphatase-like protein [Hypsibius dujardini	11.4427	NA	NA
TRINITY_DN88745_c0_g1_i1_9dedup	gene transcripts	protease/peptidase	plasminogen-like	plasminogen-like	10.3336	NA	NA
TRINITY_DN95139_c3_g1_i4_9dedup	gene transcripts	stress response/chaperone/detoxification	hsp-90-2	heat shock protein 90 [Anisakis physeteris]	12.3041	NA	NA
TRINITY_DN53747_c2_g1_i5_4dedup	gene transcripts	stress response/chaperone/detoxification	hsp-1	heat shock protein 70 [Wuchereria bancrofti]	10.8918	NA	NA
TRINITY_DN54265_c1_g1_i3_4dedup	gene transcripts	stress response/chaperone/detoxification	hsp-90-1	heat shock protein 90 [Anisakis physeteris]	10.7453	NA	NA
TRINITY_DN54162_c0_g4_i1_4dedup	gene transcripts	stress response/chaperone/detoxification(peroxide)	ctl-1	Catalase [Toxocara canis]	12.1088	NA	NA
TRINITY_DN94512_c1_g1_i8_9dedup	gene transcripts	stress response/chaperone/detoxification(peroxide)	ctl-2	Catalase [Araneus ventricosus]	11.9763	NA	NA
TRINITY_DN84921_c0_g1_i2_9dedup	gene transcripts	stress response/chaperone/detoxification	hsp-12.2	Heat shock protein Hsp-12.2 [Toxocara canis]	10.3879	NA	NA
TRINITY_DN95018_c3_g1_i10_9dedup	gene transcripts	stress response/chaperone/detoxification (potentially related to peroxidase activity in response to oxidative stress)	C46A5.4-like	PREDICTED: peroxidasin homolog [Branchiostoma belcheri]	10.391	NA	NA
TRINITY_DN95653_c3_g1_i3_9dedup	gene transcripts	transcription factor (related)	ztf-7	zinc finger, C2H2 type [Oesophagostomum dentatum]	9.84301	NA	NA
TRINITY_DN84827_c0_g2_i1_9dedup	gene transcripts	translation (40S)	rps-24	40S ribosomal protein S24 [Lingula anatina]	11.2919	NA	NA
TRINITY_DN53482_c0_g1_i2_4dedup	gene transcripts	translation (elongation factor)	eef-1A.2	Elongation factor 1-alpha [Trichinella pseudospiralis]	11.2424	NA	NA
TRINITY_DN86587_c0_g1_i1_9dedup	gene transcripts	translation (60S)	rpl-26	60S ribosomal protein L26 [Halyomorpha halys]	11.0704	NA	NA
TRINITY_DN44548_c0_g1_i4_4dedup	gene transcripts	translation (60S)	rpl-27	60S ribosomal protein L27	10.8167	NA	NA
TRINITY_DN88513_c1_g1_i6_9dedup	gene transcripts	translation (60S)	rpl-21	60S ribosomal protein L21-like [Centruroides sculpturatus]	10.6714	NA	NA
TRINITY_DN49199_c0_g1_i1_4dedup	gene transcripts	translation (60S)	rpl-2	60S ribosomal protein L8 [Toxocara canis]	10.5933	NA	NA
TRINITY_DN51663_c1_g1_i1_4dedup	gene transcripts	translation (60S)	rpl-7	60S ribosomal protein L7 like protein [Argiope bruennichi]	10.5845	NA	NA
TRINITY_DN87231_c1_g1_i1_9dedup	gene transcripts	translation (60S)	rpl-10	60S ribosomal protein L10 [Brugia malayi]	10.4614	NA	NA
TRINITY_DN86681_c0_g1_i1_9dedup	gene transcripts	translation (60S)	rpl-18	60S ribosomal protein L18-like [Centruroides sculpturatus]	10.4509	NA	NA
TRINITY_DN52482_c3_g1_i2_4dedup	gene transcripts	translation (60S)	rpl-9	CRE-RPL-9 protein [Caenorhabditis remanei]	10.4092	NA	NA
TRINITY_DN85021_c0_g1_i10_9dedup	gene transcripts	translation (60S)	rpl-16	60S ribosomal protein L13a-like [Centruroides sculpturatus]	10.141	NA	NA
TRINITY_DN85094_c0_g1_i4_9dedup	gene transcripts	translation (60S)	rpl-14	60S ribosomal protein L14 [Toxocara canis]	10.1207	NA	NA
TRINITY_DN84996_c1_g1_i2_9dedup	gene transcripts	translation (40S)	rps-23	40S ribosomal protein S23 [Dermatophagoides pteronyssinus]	10.0896	NA	NA
TRINITY_DN84227_c0_g2_i2_9dedup	gene transcripts	translation (40S)	rps-25	40S ribosomal protein S25 [Trichinella zimbabwensis]	10.0848	NA	NA
TRINITY_DN82109_c0_g1_i2_9dedup	gene transcripts	translation (40S)	rps-30	ubiquitin-60S ribosomal protein L40-like isoform X1 [Pomacea canaliculata]	10.0502	NA	NA
TRINITY_DN85513_c0_g1_i8_9dedup	gene transcripts	translation	rps-17	40S ribosomal protein S17 [Toxocara canis]	9.96163	NA	NA
TRINITY_DN52180_c1_g2_i2_4dedup	gene transcripts	translation (40S)	rps-3	40S ribosomal protein S3 [Toxocara canis]	9.92964	NA	NA
TRINITY_DN54797_c2_g1_i1_4dedup	gene transcripts	translation (Binds the poly(A) tail of mRNA.)	pab-1	polyadenylate-binding protein 1 [Brugia malayi]	9.92196	NA	NA
TRINITY_DN61953_c0_g1_i4_9dedup	gene transcripts	translation (60S)	rpl-24.1-like	60S ribosomal protein L24 [Octopus sinensis]	9.92053	NA	NA
TRINITY_DN44597_c0_g1_i2_4dedup	gene transcripts	translation (60S)	rpl-33	60S ribosomal protein L35a-like [Mizuhopecten yessoensis]	9.859	NA	NA
TRINITY_DN50956_c2_g1_i9_4dedup	gene transcripts	ubiquitination	ubq-1-1	Polyubiquitin-C [Trichinella nelsoni]	11.661	NA	NA
TRINITY_DN84915_c3_g1_i16_9dedup	gene transcripts	ubiquitination	ubq-1-2	polyubiquitin [Schistosoma japonicum]	11.4521	NA	NA
TRINITY_DN92253_c2_g1_i10_9dedup	gene transcripts	ubiquitination	ubq-1-3	polyubiquitin-C [Drosophila guanche]	9.88586	NA	NA
TRINITY_DN50623_c0_g2_i4_4dedup	gene transcripts	unknown function	no similarity	no similarity	12.274	NA	NA
TRINITY_DN94512_c1_g2_i4_9dedup	gene transcripts	unknown function	no similarity	no similarity	12.1195	NA	NA
TRINITY_DN53480_c2_g1_i7_4dedup	gene transcripts	unknown function	no similarity	no similarity	11.9027	NA	NA
TRINITY_DN95726_c0_g2_i2_9dedup	gene transcripts	unknown function	no hits	hypothetical protein FO519_003113 [Halicephalobus sp. NKZ332	11.512	NA	NA
TRINITY_DN46939_c0_g1_i1_4dedup	gene transcripts	unknown function	no similarity	kinin [Scylla paramamosain]	11.3951	NA	NA
TRINITY_DN54826_c2_g1_i2_4dedup	gene transcripts	unknown function	no similarity	no similarity	11.3588	NA	NA
TRINITY_DN95618_c1_g1_i1_9dedup	gene transcripts	unknown function	no similarity	no similarity	11.125	NA	NA
TRINITY_DN53482_c0_g3_i2_4dedup	gene transcripts	unknown function	no similarity	no similarity	10.9992	NA	NA
TRINITY_DN52837_c0_g2_i1_4dedup	gene transcripts	unknown function	no similarity	no similarity	10.9664	NA	NA
TRINITY_DN50956_c1_g1_i10_4dedup	gene transcripts	unknown function	no similarity	no similarity	10.9247	NA	NA
TRINITY_DN48798_c0_g2_i1_4dedup	gene transcripts	unknown function	no similarity	no similarity	10.7627	NA	NA
TRINITY_DN86074_c0_g1_i2_9dedup	gene transcripts	unknown function	ttr-35	TransThyretin-Related family domain	10.672	NA	NA
TRINITY_DN95867_c2_g1_i1_9dedup	gene transcripts	unknown function	no similarity	no similarity	10.4867	NA	NA
TRINITY_DN51872_c0_g1_i4_4dedup	gene transcripts	unknown function	no similarity	no similarity	10.4597	NA	NA
TRINITY_DN85782_c0_g2_i5_9dedup	gene transcripts	unknown function	tct-1	translationally controlled tumor protein [Trichuris trichiura]	10.4584	NA	NA
TRINITY_DN92166_c0_g1_i5_9dedup	gene transcripts	unknown function	no similarity	no similarity	10.4463	NA	NA
TRINITY_DN85891_c2_g1_i5_9dedup	gene transcripts	unknown function	no similarity	no similarity	10.445	NA	NA
TRINITY_DN94187_c0_g1_i11_9dedup	gene transcripts	unknown function	no similarity	no similarity	10.3772	NA	NA
TRINITY_DN93539_c1_g1_i2_9dedup	gene transcripts	unknown function	F40A3.3	OV-16 antigen, variant 1 [Loa loa]	10.3498	NA	NA
TRINITY_DN92612_c1_g1_i3_9dedup	gene transcripts	unknown function	no similarity	no similarity	10.3065	NA	NA
TRINITY_DN87263_c0_g1_i1_9dedup	gene transcripts	unknown function	no hits	unknown function	9.99093	NA	NA
TRINITY_DN83207_c0_g1_i14_9dedup	gene transcripts	unknown function	no hits	no hits	9.97524	NA	NA
TRINITY_DN84915_c2_g2_i1_9dedup	gene transcripts	unknown function	no hits	no hits	9.93665	NA	NA
TRINITY_DN53808_c0_g1_i1_4dedup	gene transcripts	unknown function	no hits	no hits	9.85109	NA	NA
TRINITY_DN34096_c0_g1_i1_4dedup	proteins	locomotion, cytoskeleton	act-1	Actin-1 [Eumeta japonica]	NA	0.0203506	yes
TRINITY_DN79428_c0_g2_i1_9dedup	proteins	carbohydrate metabolism	gpd-3	Glyceraldehyde-3-phosphate dehydrogenase [Meloidogyne graminicola]	NA	0.0173359	yes
TRINITY_DN87869_c0_g1_i7_9dedup	proteins	cell cycle (DNA replication, DNA replication, regulation of transcription	his-14	Histone H4 [Toxocara canis]	NA	0.0147596	no
TRINITY_DN48783_c0_g1_i2_4dedup	proteins	cytoskeleton (also locomotion?)	mlc-3	myosin [Loa loa]	NA	0.0142197	yes
TRINITY_DN54096_c0_g1_i3_4dedup	proteins	locomotion, cytoskeleton	unc-15	CRE-UNC-15 protein [Caenorhabditis remanei] | paramyosin [Ancylostoma caninum]	NA	0.0128941	yes
TRINITY_DN66305_c0_g1_i1_9dedup	proteins	locomotion, cytoskeleton	unc-15	Paramyosin [Toxocara canis]	NA	0.0124602	yes
TRINITY_DN53608_c0_g1_i2_4dedup	proteins	cytoskeleton	ifa-1	intermediate filament protein ifa-1 family protein [Trichuris suis]	NA	0.0122444	yes
TRINITY_DN89314_c0_g1_i2_9dedup	proteins	energy generation, transport	glb-14-like	globin-like [Limulus polyphemus]	NA	0.0110237	no
TRINITY_DN81999_c1_g1_i2_9dedup	proteins	cell cycle (DNA replication, DNA replication, regulation of transcription	his-4	histone H2B [Tetranychus urticae	NA	0.0104974	no
TRINITY_DN80994_c0_g1_i1_9dedup	proteins	carbohydrate metabolism	gpd-3	Glyceraldehyde-3-phosphate dehydrogenase,testis-specific [Strongyloides ratti]	NA	0.00926916	yes
TRINITY_DN95736_c3_g1_i3_9dedup	proteins	locomotion, cytoskeleton	unc-54	0.0 hit: Myosin-4 [Trichinella sp. T9]	NA	0.00902971	yes
TRINITY_DN94963_c0_g1_i3_9dedup	proteins	locomotion, cytoskeleton	unc-15	myosin tail [Dictyocaulus viviparus]	NA	0.00854122	yes
TRINITY_DN52430_c0_g1_i2_4dedup	proteins	carbohydrate metabolism	enol-1	enolase [Steinernema feltiae]	NA	0.00840768	yes
TRINITY_DN42721_c0_g1_i1_4dedup	proteins	cytoskeleton (regulation of smooth muscle contraction)	cpn-3	cpn-3 [Pristionchus pacificus]	NA	0.00811058	no
TRINITY_DN95524_c0_g1_i1_9dedup	proteins	locomotion, cytoskeleton	unc-54	Myosin-4 [Trichinella pseudospiralis]	NA	0.00787205	yes
TRINITY_DN54162_c0_g4_i1_4dedup	proteins	detoxification, stress response	ctl-1	Catalase [Toxocara canis]	NA	0.00762071	yes
TRINITY_DN94156_c1_g1_i2_9dedup	proteins	immune response	lec-3	galactoside-binding lectin [Trichuris suis]	NA	0.00752456	yes
TRINITY_DN90868_c0_g1_i3_9dedup	proteins	carbohydrate metabolism (TCA)	sucl-2	succinate--CoA ligase [ADP/GDP-forming] subunit alpha, mitochondrial-like isoform X2 [Pecten maximus]	NA	0.00735332	no
TRINITY_DN53316_c0_g1_i1_4dedup	proteins	cytoskeleton (mechanical strenght to cells)	ifb-1	Intermediate filament protein B [Trichinella pseudospiralis	NA	0.00727641	yes
TRINITY_DN52711_c0_g1_i4_4dedup	proteins	carbohydrate metabolism	aldo-1	Fructose-bisphosphate aldolase 1 [Trichinella britovi]	NA	0.00655691	yes
TRINITY_DN50533_c2_g1_i3_4dedup	proteins	cell cycle (DNA replication, DNA replication, regulation of transcription	his-41	histone H2B [Ixodes scapularis]	NA	0.00649602	no
TRINITY_DN84318_c0_g1_i2_9dedup	proteins	locomotion, cytoskeleton	unc-54	myosin tail [Teladorsagia circumcincta]	NA	0.0061576	yes
TRINITY_DN51770_c0_g1_i2_4dedup	proteins	carbohydrate metabolism (TCA, gluconeogenesis, anaerobic metabolism in response to hypoxia)	mdh-1	malate dehydrogenase [Trichuris trichiura	NA	0.00598985	yes
TRINITY_DN83308_c0_g1_i2_9dedup	proteins	diverse process	cal-5	CRE-CAL-5 protein [Caenorhabditis remanei]	NA	0.00592127	no
TRINITY_DN54139_c0_g2_i2_4dedup	proteins	carbohydrate metabolism	pck-2	Phosphoenolpyruvate carboxykinase [GTP] [Toxocara canis	NA	0.00589522	yes
TRINITY_DN54667_c1_g1_i1_4dedup	proteins	lipid/fatty acid metabolism (sterol, cholesterol absorption), dietary system (cholesterol absorption), (might be related to stress and ROS but not directly), signalling (steroild signalling pathway)	vit-6	vit-6 [Pristionchus pacificus]	NA	0.00588393	yes
TRINITY_DN94483_c1_g2_i4_9dedup	proteins	carbohydrate metabolism	pck-2	Phosphoenolpyruvate carboxykinase [GTP] [Toxocara canis]	NA	0.00578441	yes
TRINITY_DN95726_c0_g2_i2_9dedup	proteins	development (egg-yolk proteins during embryonic development)	vit-5-like	Vitellogenin-6 [Toxocara canis]	NA	0.00563317	no
TRINITY_DN82296_c0_g1_i1_9dedup	proteins	cell cycle (DNA replication, DNA replication, regulation of transcription	htz-1	Histone H2A.V [Toxocara canis]	NA	0.00561251	no
TRINITY_DN94238_c0_g1_i3_9dedup	proteins	carbohydrate metabolism (TCA, gluconeogenesis, anaerobic metabolism in response to hypoxia)	mdh-1	malate dehydrogenase [Trichinella spiralis]	NA	0.00553285	yes
TRINITY_DN94423_c2_g1_i3_9dedup	proteins	cytoskeleton (mechanical strenght to cells)	ifb-1	Intermediate filament protein B [Trichinella papuae]	NA	0.00544554	yes
TRINITY_DN49355_c0_g1_i3_4dedup	proteins	locomotion (muscle contraction, development (ovulation, by regulating the contraction of gonadal myoepithelial sheath cells)	myo-3	Myosin-4 [Trichinella nelsoni]	NA	0.00533859	no
TRINITY_DN83970_c0_g2_i1_9dedup	proteins	cytoskeleton	ifa-1	intermediate filament protein ifa-1 [Trichinella spiralis]	NA	0.00528839	yes
TRINITY_DN95726_c1_g1_i2_9dedup	proteins	development (egg-yolk proteins during embryonic development)	vit-4-like	Vitellogenin-6 [Toxocara canis] (low identity: 28%)	NA	0.00518869	yes
TRINITY_DN84951_c1_g1_i3_9dedup	proteins	locomotion, cytoskeleton	unc-54	Myosin-4 [Trichinella pseudospiralis]	NA	0.00518343	yes
TRINITY_DN94512_c1_g1_i8_9dedup	proteins	detoxification, stress response	ctl-2	Catalase [Araneus ventricosus	NA	0.00497302	yes
TRINITY_DN91367_c0_g2_i2_9dedup	proteins	carbohydrate metabolism (propanoyl-CoA catabolism)	pcca-1	Propionyl-CoA carboxylase alpha chain, mitochondrial [Toxocara canis]	NA	0.00487558	no
TRINITY_DN89863_c1_g1_i4_9dedup	proteins	sulfate metabolism (putative)	no hits	thiosulfate sulfurtransferase/rhodanese-like domain-containing protein 3 [Xenopus laevis] (97 % identity, 40 % coverage)	NA	0.00478263	no
TRINITY_DN49241_c0_g1_i2_4dedup	proteins	cytoskeleton (muscle contraction)	myo-5	Myosin-4 [Trichinella pseudospiralis]	NA	0.00467852	no
TRINITY_DN91061_c1_g1_i3_9dedup	proteins	Carbohydrate metabolism (TCA)	sucg-1	succinate--CoA ligase [GDP-forming] subunit beta, mitochondrial [Galendromus occidentalis	NA	0.00452507	no
TRINITY_DN92382_c0_g1_i1_9dedup	proteins	cytoskeleton (actin cytoskeletal integrity, stabilize actin filaments)	clik-1	Calponin -like protein OV9M [Toxocara canis]	NA	0.00445556	no
TRINITY_DN94083_c0_g1_i5_9dedup	proteins	development (lifespan regulation, knowck down shortens lifespan, and promotes dauer formation), signalling, diverse processes, | development (lifespan regulation, knowck down shortens lifespan, and promotes dauer formation), signalling, diverse processes,	ftt-2	14-3-3 zeta [Pristionchus pacificus]	NA	0.00441053	no
TRINITY_DN93186_c0_g1_i12_9dedup	proteins	carbohydrate metabolism	aldo-1	Fructose-bisphosphate aldolase 1 [Trichinella patagoniensis]	NA	0.00428067	yes
TRINITY_DN93177_c0_g1_i6_9dedup	proteins	cytoskeleton (actin cytoskeletal integrity)	unc-87	BMA-UNC-87, isoform b [Brugia malayi]	NA	0.00426666	yes
TRINITY_DN54745_c1_g1_i3_4dedup	proteins	locomotion, cytoskeleton	unc-54	Myosin-4 [Trichinella pseudospiralis]	NA	0.00426328	yes
TRINITY_DN91892_c1_g1_i3_9dedup	proteins	Energy generation, nucleotide metabolism (adenine)	F38B2.4	adenylate kinase [Ancylostoma ceylanicum]	NA	0.0042308	no
TRINITY_DN93529_c0_g1_i1_9dedup	proteins	development (molting), cell adhesion (cuticle formation), development, chaperone	pdi-2	protein disulfide-isomerase domain protein [Necator americanus]	NA	0.00422379	yes
TRINITY_DN47237_c0_g1_i2_4dedup	proteins	detoxification, stress response	prdx-2	peroxiredoxin-2 [Rana temporaria	NA	0.00419223	no
TRINITY_DN91419_c2_g1_i4_9dedup	proteins	detoxification (sulfide metabolism)	no hits	thiosulfate:glutathione sulfurtransferase [Chelmon rostratus] (but low query: 72%)	NA	0.00416201	no
TRINITY_DN95524_c1_g2_i3_9dedup	proteins	locomotion, cytoskeleton	unc-54	Myosin-3 [Toxocara canis	NA	0.0040358	yes
TRINITY_DN92595_c0_g1_i1_9dedup	proteins	carbohydrate metabolism (propanoyl-CoA catabolism)	pccb-1	Propionyl Coenzyme A Carboxylase Beta subunit [Caenorhabditis elegans]	NA	0.00401267	no
TRINITY_DN53764_c1_g1_i3_4dedup	proteins	locomotion, cytoskeleton, nervous system	lev-11	Tropomyosin [Trichinella murrelli	NA	0.00396761	yes
TRINITY_DN89359_c0_g1_i4_9dedup	proteins	energy generation	atp-2	ATP synthase subunit beta [Trichuris trichiura]	NA	0.00372418	no
TRINITY_DN53108_c0_g1_i5_4dedup	proteins	locomotion, cytoskeleton, nervous system	tni-3-like	Troponin I [Strongyloides ratti]	NA	0.00367963	yes
TRINITY_DN52923_c0_g1_i2_4dedup	proteins	carbohydrate metabolism (propanoyl-CoA catabolism)	mmcm-1	Methylmalonyl-CoA mutase, mitochondrial [Trichinella zimbabwensis]	NA	0.00363527	no
TRINITY_DN50837_c0_g1_i1_4dedup	proteins	nervous system (neuron membrane exitability)	cex-2-like	calexcitin-1 isoform X3 [Leptinotarsa decemlineata]	NA	0.00351856	no
TRINITY_DN64032_c0_g1_i1_9dedup	proteins	locomotion, cytoskeleton, nervous system	lev-11	Tropomyosin [Trichinella murrelli	NA	0.00338258	yes
TRINITY_DN84338_c0_g1_i3_9dedup	proteins	energy generation, transport	glb-1-like	Myoglobin [Trichinella nelsoni]	NA	0.00337861	yes
TRINITY_DN93568_c0_g1_i1_9dedup	proteins	Nucleoside and nucleotide biosynthesis	ndk-1	Nucleoside diphosphate kinase [Toxocara canis]	NA	0.00333732	no
TRINITY_DN53947_c2_g2_i1_4dedup	proteins	Carbohydrate metabolism (TCA)	cts-1	putative citrate synthase, mitochondrial [Caenorhabditis elegans	NA	0.00331227	no
TRINITY_DN91465_c0_g1_i1_9dedup	proteins	nervous system (neuron membrane excitability)	cex-1-like	calexcitin-1 isoform X3 [Leptinotarsa decemlineata]	NA	0.00330181	no
TRINITY_DN92524_c0_g1_i3_9dedup	proteins	cytoskeleton (actin filament depolymerization, acts against unc-87)	F53E2.2	Actin-depolymerizing factor 1, isoforms a/b [Caenorhabditis elegans]	NA	0.00324146	no
TRINITY_DN53950_c1_g1_i1_4dedup	proteins	cytoskeleton (actin binding)	atn-1	Alpha-actinin, sarcomeric [Trichinella pseudospiralis	NA	0.00321492	no
TRINITY_DN52239_c0_g1_i7_4dedup	proteins	cytoskeleton	tnt-2-like	CRE-TNT-2 protein [Caenorhabditis remanei]	NA	0.00316418	yes
TRINITY_DN88723_c2_g1_i3_9dedup	proteins	locomotion (muscle contraction, development (ovulation, by regulating the contraction of gonadal myoepithelial sheath cells)	myo-3	myo-3 [Pristionchus pacificus]	NA	0.00316008	no
TRINITY_DN51537_c0_g1_i1_4dedup	proteins	energy generation, transport	glb-1-like	putative myoglobin [Haemonchus contortus]	NA	0.00308253	yes
TRINITY_DN91582_c0_g1_i2_9dedup	proteins	locomotion, cytoskeleton	mlc-2	C. briggsae CBR-MLC-2.2 protein [Caenorhabditis briggsae]	NA	0.00302715	yes
TRINITY_DN92661_c0_g1_i3_9dedup	proteins	cytoskeleton	dim-1	dim-1 [Pristionchus pacificus]	NA	0.00302696	no
TRINITY_DN83970_c0_g1_i1_9dedup	proteins	cytoskeleton (mechanical strenght to cells)	ifb-1	Intermediate filament protein B [Trichinella pseudospiralis	NA	0.00302254	yes
TRINITY_DN64852_c0_g1_i1_9dedup	proteins	chaperone, stress response	hsp-3	heat shock protein 70 [Trichinella spiralis]	NA	0.00302128	no
TRINITY_DN88723_c3_g1_i1_9dedup	proteins	locomotion, cytoskeleton	unc-54	Myosin-4 [Trichinella pseudospiralis	NA	0.00297467	yes
TRINITY_DN87461_c0_g1_i2_9dedup	proteins	Energy generation, transport (exchange of ADP and ATP across the membrane)	ant-1.4	ant-1.1 [Pristionchus pacificus]	NA	0.00295092	no
TRINITY_DN88572_c4_g1_i2_9dedup	proteins	cell cycle (DNA replication, DNA replication, regulation of transcription	his-57	histone H2A [Patiria miniata]	NA	0.0029141	no
TRINITY_DN51110_c0_g1_i4_4dedup	proteins	Porin	vdac-1	voltage-dependent anion-selective channel protein 2 [Tachysurus fulvidrac	NA	0.00288973	no
TRINITY_DN50845_c0_g1_i1_4dedup	proteins	unknown function	F35A5.8b-like	Endophilin B [Strongyloides ratti]	NA	0.00288021	no
TRINITY_DN85260_c0_g1_i4_9dedup	proteins	carbohydrate metabolism (TCA, gluconeogenesis, anaerobic metabolism in response to hypoxia)	mdh-2	malate dehydrogenase, mitochondrial [Xiphias gladius]	NA	0.00286155	no
TRINITY_DN90743_c0_g1_i2_9dedup	proteins	phosphatase	acp-7-like	Lysosomal acid phosphatase [Toxocara canis]	NA	0.00282832	yes
TRINITY_DN90352_c0_g1_i1_9dedup	proteins	Energy generation, transport (exchange of ADP and ATP across the membrane)	ant-1.1	ADP,ATP carrier protein 2 [Cimex lectularius]	NA	0.00273467	no
TRINITY_DN53482_c0_g1_i2_4dedup	proteins	translation	eef-1A.2	Elongation factor 1-alpha [Trichinella pseudospiralis]	NA	0.00258428	yes
TRINITY_DN89437_c0_g1_i3_9dedup	proteins	stress response, chaperone (protein folding)	hsp-60	60 kDa heat shock protein, mitochondrial [Trichinella pseudospiralis]	NA	0.00257948	no
TRINITY_DN92112_c0_g1_i4_9dedup	proteins	cytoskeleton	ifa-1	intermediate filament protein ifa-1 [Trichinella spiralis	NA	0.00248952	yes
TRINITY_DN48693_c0_g1_i1_4dedup	proteins	stress response, chaperone (protein folding)	hsp-60	heat shock protein 60 (HSP60) [Plectus acuminatus]	NA	0.00242718	no
TRINITY_DN88131_c0_g1_i4_9dedup	proteins	chaperone (protein folding)	cyn-7	cyn-7 [Pristionchus pacificus]	NA	0.00242197	no
TRINITY_DN83631_c0_g1_i3_9dedup	proteins	cytoskeleton (Actin monomer sequestration)	pfn-1-like	Profilin [Trichuris suis	NA	0.00241639	no
TRINITY_DN54045_c1_g1_i4_4dedup	proteins	nervous system (putative role in regulation of axon regeneration)	nex-2	annexin-B12-like [Pomacea canaliculata]	NA	0.00239021	no
TRINITY_DN52354_c1_g1_i3_4dedup	proteins	Nucleoside and nucleotide biosynthesis	ndk-1	Nucleoside diphosphate kinase [Brugia malayi]	NA	0.002386	no
TRINITY_DN86820_c0_g1_i2_9dedup	proteins	development (HMG box, multiple processes)	hmg-1.1-like	HMG box [Teladorsagia circumcincta]	NA	0.00238119	no
TRINITY_DN91000_c0_g1_i1_9dedup	proteins	Energy metabolism, nucleotide metabolism (adenine)	ZK673.2-like	KAD3 phosphotransferase [Turnix velox]	NA	0.00236409	no
TRINITY_DN87049_c4_g1_i5_9dedup	proteins	diverse process	arf-5	ADP-ribosylation factor 4 [Brugia malayi]	NA	0.00235133	no
TRINITY_DN54745_c2_g4_i2_4dedup	proteins	locomotion (muscle contraction, development (ovulation, by regulating the contraction of gonadal myoepithelial sheath cells)	myo-3	Myosin-3 [Toxocara canis]	NA	0.00234169	no
TRINITY_DN50498_c0_g1_i2_4dedup	proteins	energy generation	atp-1	ATPA synthase [Rhadina sibilatrix]	NA	0.00232745	no
TRINITY_DN54798_c0_g1_i1_4dedup	proteins	cytoskeleton (actin binding)	atn-1	alpha-actinin, sarcomeric isoform X2 [Pogonomyrmex barbatus]	NA	0.00223663	no
TRINITY_DN51130_c0_g1_i7_4dedup	proteins	detoxification (sulfide metabolism)	no hits	thiosulfate:glutathione sulfurtransferase-like isoform X2 [Lingula anatina	NA	0.00222932	no
TRINITY_DN46891_c1_g2_i1_4dedup	proteins	nervous system (neuron membrane excitability)	cex-1-like	C. briggsae CBR-CEX-1 protein [Caenorhabditis briggsae]	NA	0.00222783	no
TRINITY_DN46483_c0_g1_i6_4dedup	proteins	cell adhesion (structural component of the cuticle)	col-113-like	nematode cuticle collagen domain protein [Teladorsagia circumcincta	NA	0.00217774	no
TRINITY_DN94669_c0_g1_i4_9dedup	proteins	Carbohydrate metabolism (TCA)	fum-1	fumarate hydratase, class II [Teladorsagia circumcincta]	NA	0.00214562	no
TRINITY_DN82081_c0_g1_i1_9dedup	proteins	lipid metabolism (fatty acid homeostasis), transporters (fat transfer)	lbp-9-like	Fatty acid-binding -like protein 6 [Trichinella sp. T6	NA	0.00213261	no
TRINITY_DN50087_c0_g1_i5_4dedup	proteins	Carbohydrate metabolism (glycolysis)	pgk-1	phosphoglycerate kinase 1-like [Lingula anatina]	NA	0.00211508	no
TRINITY_DN78019_c0_g1_i2_9dedup	proteins	locomotion, cytoskeleton	unc-54	Myosin-4 [Trichinella pseudospiralis]	NA	0.00209464	yes
TRINITY_DN92126_c0_g1_i2_9dedup	proteins	Cofactor metabolism (putative)	VF13D12L.3	L-sulfolactate dehydrogenase [Toxocara canis]	NA	0.00201867	no
